# Large-scale transcriptomics to dissect two years of the life of a fungal phytopathogen interacting with its host plant

**DOI:** 10.1101/2020.10.13.331520

**Authors:** Elise J. Gay, Jessica L. Soyer, Nicolas Lapalu, Juliette Linglin, Isabelle Fudal, Corinne Da Silva, Patrick Wincker, Jean-Marc Aury, Corinne Cruaud, Anne Levrel, Jocelyne Lemoine, Regine Delourme, Thierry Rouxel, Marie-Hélène Balesdent

**Affiliations:** Université Paris-Saclay, INRAE, AgroParisTech, UMR BIOGER, 78850 Thiverval-Grignon, France; Génomique Métabolique, Genoscope, Institut François Jacob, CEA, CNRS, Université d’Evry, Université Paris-Saclay, 91057 Evry, France; Genoscope, Institut François Jacob, CEA, Université Paris-Saclay, Evry, France; INRAE, Institut Agro, Univ Rennes, IGEPP, 35653, Le Rheu, France

## Abstract

The fungus *Leptosphaeria maculans* has an exceptionally long and complex relationship with its host plant, *Brassica napus*, during which it switches between different lifestyles, including asymptomatic, biotrophic, necrotrophic, and saprotrophic stages. The fungus is also exemplary of “two-speed” genome organisms in which gene-rich and repeat-rich regions alternate. Except for a few stages of plant infection under controlled conditions, nothing is known about the genes mobilized by the fungus throughout its life cycle, which may last several years in the field. We show here that about 9% of the genes of this fungus are highly expressed during its interactions with its host plant. These genes are distributed into eight well-defined expression clusters, corresponding to specific infection lifestyles or to tissue-specific genes. All expression clusters are enriched in effector genes, and one cluster is specific to the saprophytic lifestyle on plant residues. One cluster, including genes known to be involved in the first phase of asymptomatic fungal growth in leaves, is re-used at each asymptomatic growth stage, regardless of the type of organ infected. The expression of the genes of this cluster is repeatedly turned on and off during infection. Whatever their expression profile, the genes of these clusters are located in regions enriched in heterochromatin, either constitutive or facultative. These findings provide support for the hypothesis that fungal genes involved in niche adaptation are located in heterochromatic regions of the genome, conferring an extreme plasticity of expression. This work opens up new avenues for plant disease control, by identifying stage-specific effectors that could be used as targets for the identification of novel durable disease resistance genes, or for the in-depth analysis of chromatin remodeling during plant infection, which could be manipulated to interfere with the global expression of effector genes at crucial stages of plant infection.

**Author Summary:** Fungi are extremely important organisms in the global ecosystem. Some are damaging plant pathogens that threaten global food security. A knowledge of their biology and pathogenic cycle is vital for the design of environmentally-friendly control strategies. Unfortunately, many parts of their life cycle remain unknown, due to the complexity of their life-cycles and technical limitations. Here, we use a rapeseed pathogen, *Leptosphaeria maculans*, which has a particularly complex life-cycle, to show that large-scale RNA-Seq analyses of fungal gene expression can decipher all stages of the fungal cycle over two years of interaction with living or dead hosts, in laboratory and agricultural conditions. We found that the fungus uses about 9% of the genes of its genome specifically during interactions with the plant, and observed waves of extremely tight, complex regulation during the colonization of specific tissues and specific parts of the life-cycle. Our findings highlight the importance of genes encoding effectors, small secreted proteins manipulating the host. This work opens up new avenues for plant disease control through the identification of stage-specific effectors leading to the discovery of novel durable disease resistance genes, or the analysis of epigenetic regulation, which could be manipulated to interfere with effector gene expression.
