## Supplemental Table 2 for "Large-scale transcriptomics to dissect two years of the life of a fungal phytopathogen interacting with its host plant"

### Sheet: Feuil1
S2 Table. Mapping results for the 102 samples subjected to RNA sequencing on the L. maculans and L. biglobosa genomes.
a. IPC : In Planta Controlled conditions; IPF : In Planta Field conditions; RF : Residues from Field conditions, IV : In Vitro conditions
b. DPI : days post-inoculation, MPS : months post-sowing , MPH : months post-harvest , d : days, h : hours
								Absolute read quantities (percent or nb) assigned to L. maculans or L. biglobosa among all the RNAseq library				Cumulated fungal read quantities and relative proportion of L. maculans and L. biglobosa
EBI Samples accession number	B. napus cultivar infected or in vitro medium	Plant tissue inoculated or in vitro fungal structure	Fungal species inoculated, L. maculans isolate	a experimental conditions	b. Sampling time points	Replicates	Total nb. of reads in the library	% of reads assigned to L. maculans, isolate JN3 among the total number of reads in the library	Total nb. of reads assigned to the genome of L. maculans, isolate JN3	% of reads assigned to L. biglobosa, isolate G12-14 among the total number of reads in the library	Total nb. of reads assigned to the genome of L. biglobosa, isolate G12-14	Nb of reads assigned to L. maculans, isolate JN3 and L. biglobosa, isolate G12-14 among all the library	% of reads assigned to L. maculans, isolate JN3 among all the L. maculans + L. biglobosa reads	% of reads assigned to L. biglobosa, isolate G12-14 among all the L. maculans + L. biglobosa reads
ERS4810094	Bristol	cotyledons	L. maculans or L. biglobosa, ascospores from residues	IPC	24h	1	77183188	4.90E-03	3767	3.00E-04	240	4007	94.01	5.99
ERS4810095	Bristol	cotyledons	L. maculans or L. biglobosa, ascospores from residues	IPC	48h	1	84368940	6.00E-04	531	2.00E-04	164	695	76.40	23.60
ERS4810096	Bristol	cotyledons	L. maculans or L. biglobosa, ascospores from residues	IPC	48h	1	85682895	1.10E-03	961	1.00E-03	897	1858	51.72	48.28
ERS4810097	Bristol	cotyledons	L. maculans or L. biglobosa, ascospores from residues	IPC	24h	2	77063159	6.00E-04	495	4.00E-04	299	794	62.34	37.66
ERS4810098	Bristol	cotyledons	L. maculans or L. biglobosa, ascospores from residues	IPC	48h	2	95847572	4.70E-03	4470	2.00E-04	196	4666	95.80	4.20
ERS4810099	Bristol	cotyledons	L. maculans or L. biglobosa, ascospores from residues	IPC	24h	2	97500080	3.00E-04	321	1.00E-04	82	403	79.65	20.35
SAMEA6086549	Darmor-BZH	cotyledons	L. maculans, JN2	IPC	12 DPI	1	71671634	81.04	58085469	0.04	26879	58112348	99.95	0.05
SAMEA6086549	Darmor-BZH	cotyledons	L. maculans, JN2	IPC	12 DPI	2	69422414	81.68	56705331	0.04	25745	56731076	99.95	0.05
SAMEA6086549	Darmor-BZH	cotyledons	L. maculans, JN2	IPC	15 DPI	1	86504338	80.95	70025188	0.04	33119	70058307	99.95	0.05
SAMEA6086549	Darmor-BZH	cotyledons	L. maculans, JN2	IPC	15 DPI	2	55850007	82.65	46162195	0.04	23532	46185727	99.95	0.05
SAMEA6086549	Darmor-BZH	cotyledons	L. maculans, JN2	IPC	2 DPI	1	74105833	3.10	2293844	9.00E-04	694	2294538	99.97	0.03
SAMEA6086549	Darmor-BZH	cotyledons	L. maculans, JN2	IPC	2 DPI	2	74260743	2.06	1532671	1.10E-03	801	1533472	99.95	0.05
SAMEA6086549	Darmor-BZH	cotyledons	L. maculans, JN2	IPC	5 DPI	1	74849258	1.35	1013318	5.00E-04	386	1013704	99.96	0.04
SAMEA104153286	Darmor-BZH	cotyledons	L. maculans, JN2	IPC	5 DPI	2	82766974	1.65	1368517	9.00E-04	718	1369235	99.95	0.05
SAMEA6086549	Darmor-BZH	cotyledons	L. maculans, JN2	IPC	7 DPI	1	78240411	7.37	5765158	4.50E-03	3540	5768698	99.94	0.06
SAMEA6086549	Darmor-BZH	cotyledons	L. maculans, JN2	IPC	7 DPI	2	88304930	12.24	10805171	7.90E-03	6983	10812154	99.94	0.06
SAMEA6086549	Darmor-BZH	cotyledons	L. maculans, JN2	IPC	9 DPI	1	87600313	52.02	45569791	0.03	22759	45592550	99.95	0.05
SAMEA104153287	Darmor-BZH	cotyledons	L. maculans, JN2	ICP	9 DPI	2	70587108	57.05	40273217	0.03	23868	40297085	99.94	0.06
SAMEA104153278	darmorBZH	petiole	L. maculans, JN2	IPC	7 DPI	1	83455265	34.45	28746337	0.02	14148	28760485	99.95	0.05
ERS4810044	darmorBZH	petiole	L. maculans, JN2	IPC	7 DPI	2	97757453	10.76	10520496	7.80E-03	7626	10528122	99.93	0.07
ERS4810043	darmorBZH	petiole	L. maculans, JN2	IPC	14 DPI	1	83849396	82.72	69361925	0.04	33607	69395532	99.95	0.05
ERS4810045	darmorBZH	petiole	L. maculans, JN2	IPC	14 DPI	2	89330521	69.43	62020873	0.03	29011	62049884	99.95	0.05
SAMEA104153293	Bristol	stem	L. maculans, JN2	IPC	14 DPI	2	137647626	3.08	4240984	1.70E-03	2340	4243324	99.94	0.06
ERS4810064	Bristol	stem	L. maculans, JN2	IPC	14 DPI	3	79468405	2.44	1942580	1.20E-03	943	1943523	99.95	0.05
ERS4810065	Bristol	stem	L. maculans, JN2	IPC	14 DPI	4	78954292	2.37	1871299	1.10E-03	878	1872177	99.95	0.05
ERS4810066	Bristol	stem	L. maculans, JN2	IPC	28 DPI	1	51686632	2.69	1390614	1.20E-03	610	1391224	99.96	0.04
ERS4810067	Bristol	stem	L. maculans, JN2	IPC	28 DPI	2	115331139	1.05	1211021	6.00E-04	685	1211706	99.94	0.06
ERS4810068	Bristol	stem	L. maculans, JN2	IPC	28 DPI	3	83536327	1.52	1270712	8.00E-04	697	1271409	99.95	0.05
ERS4822237	Darmor	leaves	natural infection	IPF	3 MPS	1	61366457	3.12	1915106	0.03	16030	1931136	99.17	0.83
ERS4822236	Darmor	leaves	natural infection	IPF	3 MPS	2	83877865	4.15	3482435	7.00E-03	5847	3488282	99.83	0.17
ERS4822235	Darmor	leaves	natural infection	IPF	3 MPS	3	79646788	2.91	2318226	0.04	30969	2349195	98.68	1.32
ERS4822240	Darmor	leaves	natural infection	IPF	3.5 MPS	1	69596232	8.43	5869771	0.12	84063	5953834	98.59	1.41
ERS4822239	Darmor	leaves	natural infection	IPF	3.5 MPS	2	64354811	5.52	3549486	0.03	19543	3569029	99.45	0.55
ERS4822238	Darmor	leaves	natural infection	IPF	3.5 MPS	3	99430927	6.86	6821917	0.18	177205	6999122	97.47	2.53
ERS4810022	Bristol	stem basis	natural infection	IPF	2 MPS	1	87984673	2.00E-03	1771	2.00E-04	178	1949	90.87	9.13
ERS4810029	Bristol	stem basis	natural infection	IPF	2 MPS	2	82816101	1.40E-03	1153	8.00E-04	640	1793	64.31	35.69
ERS4810036	Bristol	stem basis	natural infection	IPF	2 MPS	3	100826335	2.90E-03	2960	3.00E-04	253	3213	92.13	7.87
ERS4810030	Bristol	stem basis	natural infection	IPF	3 MPS	2	76527108	3.50E-03	2649	1.00E-04	44	2693	98.37	1.63
ERS4810037	Bristol	stem basis	natural infection	IPF	3 MPS	3	83878501	1.40E-03	1187	2.00E-04	183	1370	86.64	13.36
ERS4810023	Bristol	stem basis	natural infection	IPF	3 MPS	1	99360000	4.20E-03	4204	1.00E-04	145	4349	96.67	3.33
ERS4810024	Bristol	stem basis	natural infection	IPF	5 MPS	1	94016675	5.80E-03	5411	6.00E-04	589	6000	90.18	9.82
ERS4810031	Bristol	stem basis	natural infection	IPF	5 MPS	2	84332713	2.84E-02	23934	6.70E-03	5692	29626	80.79	19.21
ERS4810038	Bristol	stem basis	natural infection	IPF	5 MPS	3	80489018	2.70E-03	2179	4.00E-03	3197	5376	40.53	59.47
ERS4810025	Bristol	stem basis	natural infection	IPF	6 MPS	1	83911444	0.08	69762	9.40E-03	7919	77681	89.81	10.19
ERS4810032	Bristol	stem basis	natural infection	IPF	6 MPS	2	75821420	3.11	2359179	0.14	104759	2463938	95.75	4.25
ERS4810039	Bristol	stem basis	natural infection	IPF	6 MPS	3	95210823	0.08	77000	4.80E-03	4528	81528	94.45	5.55
ERS4810026	Bristol	stem basis	natural infection	IPF	7 MPS	1	77164785	0.51	391304	0.06	49800	441104	88.71	11.29
ERS4810033	Bristol	stem basis	natural infection	IPF	7 MPS	2	74898729	0.15	114233	0.02	13262	127495	89.60	10.40
ERS4810040	Bristol	stem basis	natural infection	IPF	7 MPS	3	78205456	0.73	572108	5.40E-03	4220	576328	99.27	0.73
ERS4810027	Bristol	stem basis	natural infection	IPF	8 MPS	1	83230039	4.96	4124235	0.76	633111	4757346	86.69	13.31
ERS4810034	Bristol	stem basis	natural infection	IPF	8 MPS	2	89796051	1.64	1473017	0.12	104619	1577636	93.37	6.63
ERS4810041	Bristol	stem basis	natural infection	IPF	8 MPS	3	78006587	10.37	8085839	0.04	27718	8113557	99.66	0.34
ERS4810028	Bristol	stem basis	natural infection	IPF	10 MPS	1	57520239	38.25	21999128	1.71	981067	22980195	95.73	4.27
ERS4810035	Bristol	stem basis	natural infection	IPF	10 MPS	2	71290361	30.44	21701794	6.03	4295254	25997048	83.48	16.52
ERS4810042	Bristol	stem basis	natural infection	IPF	10 MPS	3	53866174	39.70	21382380	0.73	392328	21774708	98.20	1.80
ERS4810074	Alpaga	crop residus	natural infection	IPF	0 MPH	1	71763616	12.71	9117624	0.08	54048	9171672	99.41	0.59
ERS4810020	Alpaga	crop residus	natural infection	IPF	0 MPH	2	71229711	11.39	8113419	0.06	42144	8155563	99.48	0.52
ERS4810075	Alpaga	crop residus	natural infection	IPF	0 MPH	2	56628514	46.96	26595298	1.09	617770	27213068	97.73	2.27
ERS4810080	Alpaga	crop residus	natural infection	IPF	0 MPH	3	69245196	17.52	12131204	0.05	36899	12168103	99.70	0.30
ERS4810081	Alpaga	crop residus	natural infection	IPF	0 MPH	3	69724631	40.16	28002177	0.24	167752	28169929	99.40	0.60
ERS4810087	Alpaga	crop residus	natural infection	IPF	0 MPH	4	58144353	16.98	9874874	0.05	28778	9903652	99.71	0.29
ERS4810088	Alpaga	crop residus	natural infection	IPF	0 MPH	4	68004438	18.01	12246815	0.17	114789	12361604	99.07	0.93
ERS4810069	Alpaga	crop residus	natural infection	IPF	3 MPH	1	70842135	58.35	41337360	0.44	313477	41650837	99.25	0.75
ERS4810076	Alpaga	crop residus	natural infection	IPF	3 MPH	2	40800901	56.20	22928066	0.47	190426	23118492	99.18	0.82
ERS4810082	Alpaga	crop residus	natural infection	IPF	3 MPH	3	69228233	39.75	27519103	0.05	32108	27551211	99.88	0.12
ERS4810089	Alpaga	crop residus	natural infection	IPF	3 MPH	4	51217521	40.85	20921455	0.04	22399	20943854	99.89	0.11
ERS4810070	Alpaga	crop residus	natural infection	IPF	5 MPH	1	73397234	8.04	5899139	2.20	1614738	7513877	78.51	21.49
ERS4810077	Alpaga	crop residus	natural infection	IPF	5 MPH	2	57477869	8.18	4700263	1.97	1130845	5831108	80.61	19.39
ERS4810083	Alpaga	crop residus	natural infection	IPF	5 MPH	3	53731293	17.01	9140291	0.05	28471	9168762	99.69	0.31
ERS4810090	Alpaga	crop residus	natural infection	IPF	5 MPH	4	68440252	16.19	11082722	0.07	49672	11132394	99.55	0.45
ERS4810071	Alpaga	crop residus	natural infection	IPF	7 MPH	1	66886895	9.56	6396318	0.03	19203	6415521	99.70	0.30
ERS4810078	Alpaga	crop residus	natural infection	IPF	7 MPH	2	56279678	22.53	12680195	0.02	10019	12690214	99.92	0.08
ERS4810084	Alpaga	crop residus	natural infection	IPF	7 MPH	3	78268131	17.36	13585694	0.03	25027	13610721	99.82	0.18
ERS4810091	Alpaga	crop residus	natural infection	IPF	7 MPH	4	68785882	17.16	11806653	0.03	20826	11827479	99.82	0.18
ERS4810072	Alpaga	crop residus	natural infection	IPF	9 MPH	1	81610634	0.70	573235	0.03	28321	601556	95.29	4.71
ERS4810021	Alpaga	crop residus	natural infection	IPF	9 MPH	2	92844039	0.73	673371	0.04	34211	707582	95.17	4.83
ERS4810085	Alpaga	crop residus	natural infection	IPF	9 MPH	3	72368348	0.19	140114	0.07	52050	192164	72.91	27.09
ERS4810092	Alpaga	crop residus	natural infection	IPF	9 MPH	4	80616073	0.18	146677	0.07	56936	203613	72.04	27.96
ERS4810073	Alpaga	crop residus	natural infection	IPF	13 MPH	1	82262106	4.58	3765166	0.21	171572	3936738	95.64	4.36
ERS4810079	Alpaga	crop residus	natural infection	IPF	13 MPH	2	73811070	30.62	22602396	0.49	364167	22966563	98.41	1.59
ERS4810086	Alpaga	crop residus	natural infection	IPF	13 MPH	3	78550969	4.74	3726801	8.20E-03	6465	3733266	99.83	0.17
ERS4810093	Alpaga	crop residus	natural infection	IPF	13 MPH	4	59875453	18.32	10969245	9.30E-03	5596	10974841	99.95	0.05
ERS4810046	V8 media	incompatbile mating condition	L. maculans, JN2	IV	7 d	1	23816344	84.17	20045105	0.05	10915	20056020	99.95	0.05
ERS4810047	V8 media	compatible mating condition	L. maculans, JN2 & L. maculans, Nz-T4	IV	7 d	2	22996032	82.99	19085245	0.08	18415	19103660	99.90	0.10
ERS4810048	V8 media	incompatbile mating condition	L. maculans, JN2	IV	20 d	1	20851386	80.93	16874138	0.04	8208	16882346	99.95	0.05
ERS4810049	V8 media	compatible mating condition	L. maculans, JN2 & L. maculans, Nz-T4	IV	20 d	2	21953184	78.79	17296565	0.04	7713	17304278	99.96	0.04
ERS4810050	V8 media	incompatbile mating condition	L. maculans, JN2	IV	35 d	2	19402954	77.65	15065527	0.04	7687	15073214	99.95	0.05
ERS4810051	V8 media	compatible mating condition	L. maculans, JN2 & L. maculans, Nz-T4	IV	35 d	1	19169719	74.62	14305159	0.05	10490	14315649	99.93	0.07
ERS4810057	V8 media	incompatbile mating condition	L. maculans, JN2	IV	7 d	1	23786838	80.97	19261085	0.03	6234	19267319	99.97	0.03
ERS4810058	V8 media	compatible mating condition	L. maculans, JN2 & L. maculans, Nz-T4	IV	7 d	2	22969651	77.98	17910732	0.04	9971	17920703	99.94	0.06
SAMEA104153291	V8 media	incompatbile mating condition	L. maculans, JN2	IV	20 d	1	20308977	77.05	15648213	0.03	5603	15653816	99.96	0.04
ERS4810059	V8 media	compatible mating condition	L. maculans, JN2 & L. maculans, Nz-T4	IV	20 d	2	18625028	70.14	13063115	0.06	10646	13073761	99.92	0.08
ERS4810060	V8 media	incompatbile mating condition	L. maculans, JN2	IV	35 d	1	23081212	75.73	17479043	0.04	9335	17488378	99.95	0.05
ERS4810061	V8 media	compatible mating condition	L. maculans, JN2 & L. maculans, Nz-T4	IV	35 d	2	18640625	67.86	12649948	0.06	11761	12661709	99.91	0.09
ERS4810052	Fries media	germinating conidia	L. maculans, JN2	IV	24 h	1	20861158	87.01	18152293	0.06	13491	18165784	99.93	0.07
ERS4810053	Fries media	germinating conidia	L. maculans, JN2	IV	24 h	2	23888673	86.12	20573894	0.08	19020	20592914	99.91	0.09
ERS4810054	V8 media	resting conidia	L. maculans, JN2	IV	10 d	1	22229719	83.22	18500120	0.03	6209	18506329	99.97	0.03
ERS4810055	V8 media	resting conidia	L. maculans, JN2	IV	10 d	2	25054815	83.00	20795551	0.02	4477	20800028	99.98	0.02
SAMEA104153288	Fries media	mycelium	L. maculans, JN2	IV	7 d	1	16800535	82.98	13940783	0.04	7145	13947928	99.95	0.05
ERS4810056	Fries media	mycelium	L. maculans, JN2	IV	7 d	2	18160771	83.17	15104692	0.12	21941	15126633	99.86	0.15
ERS4810062	V8 media	mycelium	L. maculans, JN2	IV	7 d	1	19249684	82.83	15945450	0.04	8122	15953572	99.95	0.05
ERS4810063	V8 media	mycelium	L. maculans, JN2	IV	7 d	2	20179665	83.08	16764350	0.03	6980	16771330	99.96	0.04
