## Supplemental Table 4 for "Large-scale transcriptomics to dissect two years of the life of a fungal phytopathogen interacting with its host plant"

### Sheet: Feuil1
S4 Table. Description and cluster assignment of the 52 genes for which molecular studies have been performed.
a. Cluster assignation when the gene is detected as over-expressed during the infectious life cycle. Na : Gene not detected as over-expressed during the infectious life cycle
b. Impacts of the molecualr analyzes on the targeted genes. KO : Knock Out ; OE : Over-Expressed ; WT : Wild Type gene version
c. ATMT : Agrobacterium Tumefaciens Mediated Transformation ; nd : no molecular modification used
d. Impact of the molecular changes on the fungal growth in vitro when available (None : no alteration observed, nd : In vitro growth not tested with the transformant) or on specific targeted traits
e. Results of the pathogenicity tests made on oilseed rape cotyledons. Whenever other plant tissues or species were tested, they are specified in this description. None : no alteration observed, nd : Cotyledon infection not tested with the transformant
Gene name	Gene ID [49]	Protein acccession number	Functional annotation	Cluster assignation in this study a.	Molecular modifications of the gene b	Method used c	Fungal changes observed in vitro on different targeted traits d	Impact of the gene modifications on pathogenicity e	References
LmPMA1	Lmb_jn3_00081	CAP70082.1	Plasma membrane ATPase 1	Na	KO or silenced	ATMT / Complementation / RNAi silencing	None	Loss of pathogenicity (no germination on plants)	[32]
SirA	Lmb_jn3_00978	AAB88657	ABC transporter	Na	KO	ATMT	None	nd	[44]
SirP	Lmb_jn3_00988	AAO23333	Nonribosomal peptide synthase 2	cluster 6	KO	ATMT	None	nd	[16,94]
Lema_P056680.1	Lmb_jn3_01051	CBX90634	Glycoside hydrolase family 16	cluster 2	KO	CRISPR-CAS9	None	None	[45]
Pg1	Lmb_jn3_01866	AAF70169.1	Glycoside hydrolase family 28 / Endopolygalacturonase	cluster 5	WT	Expression quantification by RT-qPCR	nd	nd	[95]
Ipa	Lmb_jn3_02096	ABY83629.1	Unknown	Na	KO	ATMT / Complementation	nd	Increased virulence : enhanced penetration in Arabidopsis	[29]
LmABC1	Lmb_jn3_02169	ABR15506.1	ABC transporter	cluster 4	WT	Heterologous complementation in yeast	Overexpresssed in response to phytoalexins or toxins	nd	[96]
Cel2	Lmb_jn3_02194	AAF70171.1	Glycoside hydrolase family 7 / Cellulase	cluster 4	WT	Expression quantification by RT-qPCR	nd	nd	[95]
Lmhk1	Lmb_jn3_02908	AAR99466.1	Histidine kinase	Na	KO	ATMT	None	nd	[94]
Lema_P082980.1	Lmb_jn3_03603	CBX99059.1	Hypothetical protein LEMA_P083130.1	Na	KO	CRISPR-CAS9	None	None	[45]
Thiol	Lmb_jn3_04743	ABB55459.1	3-ketoacyl- thiolase A	cluster 1	OE	ATMT	Impact on mycelium morphology and germination rate	Reduced virulence	[29]
Lema_P030640.1	Lmb_jn3_04848	CBX95912.1	Glucose galactose transporter	cluster 2	KO	CRISPR-CAS9	None	None	[45]
LmIFRD	Lmb_jn3_05070	ACS92459.1	IFRD domain-containing	Na	KO	ATMT / Complementation / RNAi silencing	Slower germination	Loss of pathogenicity	[36]
Icl1	Lmb_jn3_05078	AAM89498.1	Isocitrate lyase	Na	KO	Protoplast transformation	Unable to metabolise acetate and fatty acids	Reduced virulence; Complementation only partially restored the WT phenotype	[46]
LmGpi15	Lmb_jn3_05085	CAP19625.1	Phosphatidylinositol N-acetylglucosaminyltransferase	Na	KO or silenced	ATMT / Complementation / RNAi silencing	Growth reduced by 40%	Reduced virulence	[33]
LmSNF1	Lmb_jn3_05157	AAD43341	Serine threonine kinase SNF1p	Na	KO	Protoplast transformation	Slower growth, lower number of pycnidia, lower germination rate	Loss of pathogenicity	[30]
Nth1	Lmb_jn3_05204	AAM92143	Glycoside hydrolase family 37 / Neutral trehalase	Na	KO	Protoplast transformation	None	None	[97]
C6TF	Lmb_jn3_05347	XP_003844957	Transcription factor in the phomenoic acid biosynthesis gene cluster	Na	silenced	RNAi silencing	nd	None	[43]
PKS2	Lmb_jn3_05348	XP_003844958	PKS in the phomenoic acid biosynthesis gene cluster	Na	silenced	RNAi silencing	nd	None	[43]
LmABC2	Lmb_jn3_05560	ABR15507.1	ABC transporter CDR4	Na	nd	Heterologous complementation in yeast and expression quantification by RT-qPCR	Overexpresssed in response to phytoalexins or toxins	nd	[96]
Lema_P120090.1	Lmb_jn3_06198	CBX94518.1	FAD NAD(P)-binding domain-containing	cluster 2	KO	CRISPR-CAS9	None	None	[45]
Lema_P117020.1	Lmb_jn3_06495	CBX94518.1	Glycosyltransferase family 34	cluster 1	KO	CRISPR-CAS9	None	None	[45]
StuA	Lmb_jn3_06662	E5AD52	Transcription factor	Na	silenced	RNAi silencing	None	Loss of pathogenicity	[35]
Ugt51E1	Lmb_jn3_07133	AAM81359.1	UDP-glucose ; sterol glucosyltransferase	Na	KO	Protoplast transformation	None	None	[97]
Lema_P006160.1	Lmb_jn3_07241	CBY01829.1	Predicted protein	Na	KO	CRISPR-CAS9	None	None	[45]
Lema_P122320.1	Lmb_jn3_07285	CBX94253.1	Like cupin	cluster 2	KO	CRISPR-CAS9	None	None	[45]
Lema_P034100.1	Lmb_jn3_08015	CBX93736.1	Glycoside hydrolase family 28	cluster 4	KO	CRISPR-CAS9	None	None	[45]
LmEpi	Lmb_jn3_08124	CAQ03441.1	UDP-glucose 4-epimerase	Na	KO	ATMT / Complementation / RNAi silencing	None	Loss of pathogenicity	[34]
Lema_P043000.1	Lmb_jn3_08903	CBX93399.1	DUF946 domain-containing	cluster 3	KO	CRISPR-CAS9	None	None	[45]
Maa1	Lmb_jn3_09218	AAO49458.1	Acetyl- synthetase / NRPS-like	Na	KO	Protoplast transformation	None	None (cotyledons and stem assay)	[98]
Znr1	Lmb_jn3_09221	AAO49457.1	Zn-II 2Cys6 regulatory	Na	KO	Protoplast transformation	None	None (cotyledons and stem assay)	[98]
Cht	Lmb_jn3_09940	AAF66098.1	Cyanide hydratase	Na	WT	Expression quantification by RT-qPCR	induced strongly by potassium cyanide	nd	[95]
Lema_P070100.1	Lmb_jn3_10047	CBX91502.1	Carbohydrate-binding module family 50	cluster 2	KO	CRISPR-CAS9	None	None	[45]
sit4	Lmb_jn3_10159/Lmb_jn3_10160	CBX91641.1	Extragenic suppressor of kinetochore 1 / sucrase ferredoxin domain containing	Na	KO	ATMT	Reduced growth rate	Reduced pathogenicity	[100]
Cel1	Lmb_jn3_10344	AAF70170.1	Glycoside hydrolase family 7 / cellulase	cluster 7	WT	Expression quantification by RT-qPCR	nd	nd	[95]
LopB	Lmb_jn3_10600	AAP40632.1	Unknown	Na	KO	Protoplast transformation	None	Reduced pathogenicity	[31]
Lema_P123340.1	Lmb_jn3_11402	CBX94182.1	Flavin-containing superfamily amine oxidase	cluster 4	KO	CRISPR-CAS9	None	None	[45]
PKS5	Lmb_jn3_11562	XP_003843013	PKS in the ABA biosynthesis gene cluster	cluster 2	KO	CRISPR-CAS9	None (but needed to produce ABA in vitro)	None	[27]
abl1	Lmb_jn3_11563	XP_003843015	CytP450 in the ABA biosynthesis gene cluster	cluster 2	KO	CRISPR-CAS9	None (but needed to synthetise ABA in vitro)	None	[27]
abl7	Lmb_jn3_11565	XP_003843017	Transcription factor in the ABA biosynthesis gene cluster	cluster 2	OE	ATMT	Overproduction of ABA	None	[27]
Sp1	Lmb_jn3_12067	AAM33130.1	Eliciting plant response	cluster 5	KO	Protoplast transformation	None	None	[101]
DIM-5	Lmb_jn3_09141	CBX92341.1	SET domain-containing	Na	slienced	RNAi silencing	Reduced growth rate	None	[37]
HP1	Lmb_jn3_12532	CBX96122	Chromo domain-containing	Na	slienced	RNAi silencing	Reduced growth rate	Reduced pathogenicity	[37]
AvrLm4-7	Lmb_jn3_03262	CAQ53119.1	AChain Structure Of A Fungal	cluster 2	natural isolate lacking the targeted genes	Complementation by ATMT	None	Reduced ROS production, salicylic acid and jasmonate gene marker expression / Gain of pathogenicity on Rlm4 and Rlm7, reduced pathogeicity on susceptible plants	[22,48]
AvrLm6	Lmb_jn3_07862	CAJ90695.1	m6	cluster 2	natural isolate lacking the targeted genes	Complementation by ATMT	None	Gain of pathogenicity on Rlm6	[35]
AvrLm1	Lmb_jn3_13126	CAJ29326.1	Unknown	cluster 2	natural isolate lacking the targeted genes	nd	None	Gain of pathogenicity on Rlm1 / interaction with a B. napus MPK9 resistance gene	[21,47]
LmCys1 / AvrLm2	Lmb_jn3_11454	ADU04158	Six1 effector	cluster 2	natural isolate lacking the targeted genes	Complementation by ATMT	None	Loss of pathogenicity	[20]
AvrLm3	Lmb_jn3_00001	ALS92799.1	Unknown	cluster 2	natural isolate lacking the targeted genes	Complementation by ATMT	None	Gain of pathogenicity on Rlm3; reduced pathogenicity on susceptible cultivars	[24]
AvrLmJ1-5-9	Lmb_jn3_10106	AHB63016.1	Avirulence 1 precursor	cluster 2	natural isolate lacking the targeted genes	Complementation by ATMT	None	Gain of pathogenicity on B. Juncea	[19,25]
AvrLm10.A	Lmb_jn3_07874	QBL54612.1	Unknown	cluster 2	natural isolate lacking the targeted genes	Complementation by ATMT	None	Gain of pathogenicity on B. nigra and B. napus-Rlm10; increased lesion size on susceptible B. napus cultivars	[23]
AvrLm10.B	Lmb_jn3_07875	QBL54613.1	Secreted in xylem partial	cluster 2	natural isolate lacking the targeted genes	Complementation by ATMT	None	Gain of pathogenicity on B.nigra and B. napus-Rlm10	[23]
AvrLm11	Lmb_jn3_12994	CBX90019.1	Unknown	cluster 2	natural isolate lacking the targeted genes	nd	None	Gain of pathogenicity on Rlm11	[17]
